# Folliculin variants linked to Birt-Hogg-Dubé syndrome are targeted for proteasomal degradation

**DOI:** 10.1101/2020.03.30.015248

**Authors:** Lene Clausen, Amelie Stein, Martin Grønbæk-Thygesen, Lasse Nygaard, Cecilie L. Søltoft, Sofie V. Nielsen, Michael Lisby, Tommer Ravid, Kresten Lindorff-Larsen, Rasmus Hartmann-Petersen

## Abstract

Germline mutations in the folliculin (*FLCN*) tumor suppressor gene are linked to Birt-Hogg-Dubé (BHD) syndrome, a dominantly inherited genetic disease characterized by predisposition to fibrofolliculomas, lung cysts, and renal cancer. Most BHD-linked *FLCN* variants include large deletions and splice site aberrations predicted to cause loss of function. The mechanisms by which missense variants and short in-frame deletions in *FLCN* trigger disease are unknown. Here, we present computational and experimental studies showing that the majority of such disease-causing *FLCN* variants cause loss of function due to proteasomal degradation of the encoded FLCN protein, rather than directly ablating FLCN function. Accordingly, several different single-site FLCN variants are present at strongly reduced levels in cells. In line with our finding that FLCN variants are protein quality control targets, several are also highly insoluble and fail to associate with the FLCN-binding partners FNIP1 and FNIP2. The lack of FLCN binding leads to rapid proteasomal degradation of FNIP1 and FNIP2. Half of the tested FLCN variants are mislocalized in cells, and one variant (ΔE510) forms perinuclear protein aggregates. A yeast-based screen revealed that the deubiquitylating enzyme Ubp15/USP7 and molecular chaperones regulate the turnover of the FLCN variants. Lowering the temperature to 29 °C led to a stabilization of two FLCN missense proteins, and for one variant (R362C), FLCN function was re-established at low temperature. In conclusion, we propose that most BHD-linked *FLCN* missense variants and small in-frame deletions operate by causing misfolding and degradation of the FLCN protein, and that stabilization of certain disease-linked variants may hold therapeutic potential.
