## Supplemental file 1 for "Folliculin variants linked to Birt-Hogg-Dubé syndrome are targeted for proteasomal degradation"

### Sheet: missense
uniprot.pos	A	C	D	E	F	G	H	I	K	L	M	N	P	Q	R	S	T	V	W	Y	AA.wt
341	0.457701	0.732874	-0.49931	-0.630115	-0.768506	0.55977	-1.16333	-0.327356	-0.263793	-1.12471	-0.995057	0.240115	-0.679885	-0.0848276	0	0.0204598	-0.848851	-0.107471	-1.27057	-0.325747	R
342	0.997931	0.591034	-2.13414	0.791494	0.304138	-0.848506	0.484713	0.70931	0	0.226897	1.2169	-1.09805	-0.405287	0.798966	0.549655	0.358276	0.281034	0.121379	0.618736	-0.138621	K
343	0.658621	1.85483	0.753908	-0.118966	1.0277	0.922069	0.846667	0.716092	0.294138	0	0.540575	1.10874	1.49207	1.02828	0.703448	0.897241	1.12276	0.871379	0.981839	1.28793	L
344	-1.13379	-0.484138	-0.433103	-1.11195	-0.992069	0.457931	-1.17345	-0.0286207	0.952184	-0.494828	-0.367241	-1.28759	0	0.519425	-0.467586	-0.768966	-1.11828	-0.924023	-0.686437	-0.617586	P
345	1.48747	1.62552	3.20241	2.70103	1.42494	3.19368	1.71897	0.0201149	2.49264	2.42621	1.23805	2.34207	5.82241	2.26759	1.57874	2.49552	1.33897	0	1.47046	1.59011	V
346	6.09506	5.71897	7.27989	6.43529	0	8.47046	3.60161	2.83276	6.92402	2.72828	3.40345	5.38	7.92287	5.16161	6.72885	6.8969	6.01908	3.81506	2.16207	0.807586	F
347	0.757931	0.905862	0.292184	0.101034	-0.735172	1.55586	-0.561379	-0.255172	0	-0.72069	0.501724	0.265747	3.32724	0.495747	-0.257586	0.703103	-0.141379	-0.286552	-0.623563	-0.791609	K
348	0.649655	0.75	-0.258851	1.24724	0.428736	0.921034	-0.27	1.00782	0.233793	1.04931	-0.00701149	-0.372759	5.08437	1.33678	-0.188966	0	-0.0544828	0.481034	-0.581149	-1.00425	S
349	3.4231	3.84897	3.99517	3.88563	3.92644	5.44862	3.7708	2.17586	5.34103	0	2.76011	2.91149	4.63989	3.32103	3.28966	4.27	2.98759	3.09149	4.74483	5.25908	L
350	1.03	2.36172	1.05483	1.30724	0.23931	2.46897	0.778161	0.143793	0.905172	0.0574713	0.342989	1.42034	3.27448	0.429655	0	1.41368	1.42069	0.788966	0.227586	0.384828	R
351	1.01586	2.11448	1.26897	1.12897	-1.14793	2.06621	0	0.161379	1.40241	-0.437931	0.378966	1.4031	5.35586	0.797931	1.07931	1.83379	0.749655	0.37931	-1.14345	-0.455172	H
352	3.05678	3.6854	4.59644	3.44333	0.841724	5.36529	2.13954	1.05908	5.36322	-0.0189655	0	3.57023	10	2.70241	4.67989	4.49057	2.94759	1.45966	4.44138	4.49736	M
353	1.30437	2.43517	3.22885	2.27885	-1.00908	3.3354	1.14506	1.59195	1.75126	-0.539885	0.123678	2.28701	8.77402	1.72356	0	2.53161	1.71506	0.656782	-1.88977	-1.09322	R
354	-0.155862	0.748621	0.194828	-0.0806897	-0.283793	0.793448	-0.668621	-0.443103	-0.401379	-0.712069	-0.299655	0.0943678	5.06276	0	-0.876897	0.45931	0.282414	-0.163793	-1.02621	-0.215287	Q
355	2.13207	2.64172	3.58345	3.22943	1.54759	4.44241	1.79655	-0.261379	3.09023	1.19414	2.42103	2.76586	7.36241	2.82851	3.02494	3.41621	1.79655	0	1.59057	1.61747	V
356	4.31471	4.23092	4.53299	4.08989	2.44299	6.04333	3.36103	1.4092	5.77816	0	2.87805	3.44506	9.41644	3.12621	6.31103	4.99092	3.4754	2.3292	6.28931	4.09092	L
357	2.50414	2.79172	0.937586	2.60034	2.55195	0	2.57276	3.53586	2.64552	2.40483	2.77724	1.78517	10	2.53966	2.49793	2.31379	3.47483	3.37655	2.23966	2.82138	G
358	0	1.53345	0.73931	-0.104943	-0.146207	-0.301724	-0.284253	0.152069	0.758621	-0.06	0.567471	1.08678	1.2669	0.644023	0.261494	0.757931	0.443563	0.253103	-0.274023	0.093908	A
359	-1.41621	-0.347586	-1.8031	-2.43931	-1.27724	-0.795517	-2.03655	-1.72034	-1.66253	-1.80828	-1.60241	-1.48034	0	-1.20069	-1.61759	-1.67172	-1.41103	-1.51552	-2.76069	-1.50529	P
360	-0.42069	0.466207	1.02586	0.728506	-0.487931	0.944138	-0.748966	1.71701	-0.152069	-0.72	0.478276	-0.595517	3.14552	0.381839	0.180345	0	0.70954	1.14494	-0.928621	-0.305172	S
361	4.79851	5.64851	6.11506	5.35034	0	7.04839	3.11839	3.12517	5.95345	2.26655	2.56391	5.25471	10	4.34954	4.94966	6.0154	5.36552	4.18862	-1.71333	0.70069	F
362	1.65874	2.93414	3.5654	2.4123	-0.264483	3.05264	0.783908	1.39195	1.68598	1.39667	1.9454	2.29517	7.97632	2.02862	0	2.46678	2.41069	1.14379	-0.613103	0.0810345	R
363	0.576782	1.22931	1.08563	0.514483	0.60092	1.7069	0.0898851	-0.575057	0.041954	-1.07034	0	0.924943	5.13977	0.83931	-0.588276	1.09908	0.0956322	-0.308276	0.646667	0.581494	M
364	3.50092	3.55793	4.3569	2.59747	3.9654	5.53954	2.28368	0.361954	5.68184	0	2.01989	3.88966	10	2.59069	6.32448	4.52897	2.52034	0.744713	6.23805	3.71103	L
365	0	2.0554	3.83184	3.46	2.73368	2.36782	3.41103	2.25057	5.17103	2.45115	1.3777	2.8346	8.02667	2.73287	6.72805	2.09126	1.7877	1.48575	7.60103	7.05954	A
366	4.32494	5.35	5.87667	5.33759	1.44184	5.70391	3.26989	3.34023	5.40356	2.81782	3.71586	4.97126	10	3.98793	4.09023	5.1254	4.38287	3.95034	0	1.70851	W
367	1.58989	2.49897	2.38161	2.74046	-0.264253	3.81276	0	1.15322	2.37241	2.1	0.566322	1.24747	7.52299	1.8354	1.4377	3.22264	2.55966	1.58586	0.825172	-0.138506	H
368	2.11759	2.25931	4.74253	5.46563	5.32069	4.48483	4.89149	1.48552	10	2.54126	5.01805	3.43805	9.18644	4.85333	10	3.47621	1.72161	0	3.87839	6.29839	V
369	3.82517	3.74805	4.8077	4.35793	1.62287	5.76667	2.90207	0.818391	5.37253	0	2.08448	3.62207	10	3.35287	5.07184	4.83552	3.27563	1.79356	2.3154	1.9792	L
370	1.83552	1.95494	2.78563	3.09793	-0.533563	3.52184	0.975402	1.31701	4.02621	-0.692414	0	1.30851	6.99632	1.87977	2.94828	2.85333	1.94092	0.464598	-0.75908	0.147241	M
371	2.8477	2.46862	3.46218	2.61517	3.81126	0	2.3592	2.59517	3.51897	0.57931	1.07736	1.90897	6.89057	1.90851	2.64828	3.54046	3.40115	2.52345	5.11322	4.64092	G
372	0.630805	0.678506	0.516782	1.58828	0.504253	1.17747	0.705747	5.2354	2.37333	-0.0644828	1.57414	0	7.9577	1.99563	1.29	0.918276	0.517586	1.74632	2.5046	0.776667	N
373	2.36092	2.22253	2.09368	2.33253	0.0806897	4.69701	1.23138	-0.745977	2.98046	-1.47184	0.718621	1.32667	4.54575	0	2.01621	2.76391	2.02575	1.07966	5.93138	3.2192	Q
374	3.06943	2.49287	3.18034	4.34966	4.10782	5.99483	4.6131	0.0189655	4.65989	2.25747	1.39448	2.50678	6.7331	3.31057	4.42759	3.78391	2.35759	0	4.52598	4.74851	V
375	4.17885	3.76977	5.64655	4.85943	3.18529	6.58126	4.73379	0	6.21379	0.975747	1.56977	3.80402	6.79253	3.49506	5.00011	4.98724	3.39655	1.06805	4.74954	3.76586	I
376	6.75667	6.62621	6.78115	6.46724	1.79966	9.23931	4.64563	3.26184	7.74253	3.87494	4.25241	5.77598	9.66736	5.8977	5.24632	7.14552	6.40034	3.97264	0	2.52184	W
377	0.708161	0.635287	1.54759	1.43908	1.82241	2.88563	0.718161	-1.70747	0	-1.79563	-0.865747	0.338966	2.46115	0.237471	-0.654023	1.04989	0.282644	-1.84782	0.833448	2.63494	K
378	-0.331724	0.55092	0.488966	2.64839	0.895172	0.727816	1.45747	3.81667	7.59391	1.99241	1.24333	0.515632	4.6392	2.98897	8.47667	0	0.596782	0.836092	1.17632	1.96391	S
379	0.303678	0.956897	0.106667	-0.0885057	-0.567011	0.802414	-0.938046	0.265632	-0.104943	0.393563	-0.686207	0.143908	0.684368	-0.156207	0	-0.215747	0.913448	0.535747	-0.713103	1.35655	R
380	0.95977	1.13782	0	0.252759	0.631034	2.94448	0.794828	0.24	1.5469	1.58966	0.938621	-0.0224138	5.41046	1.12862	2.12885	0.865172	0.656897	-0.543793	1.36793	1.33391	D
381	0.0909195	1.20069	1.58517	0.333793	-0.575172	1.33299	0.604828	0.00528736	0.234483	0.416552	0.164483	1.22586	0.765862	0.712069	0.245172	0.159195	0.307586	0	-0.837126	-0.174483	V
382	0.65023	1.47931	0	0.331494	-0.322759	2.07391	0.318391	0.373333	1.06253	0.0366667	0.17069	1.03506	2.44299	0.542989	0.458506	1.48356	1.46356	0.631494	-1.24448	-0.0958621	D
383	3.5677	3.95885	4.67862	3.76667	2.64287	5.17402	3.72425	1.19253	4.13218	0	1.18759	3.31655	8.75092	3.62023	5.02172	4.44264	3.39563	1.86736	4.05874	3.70805	L
384	2.22954	2.66989	3.55345	5.4677	5.42103	4.03897	4.46368	-0.211149	6.16517	1.09253	3.14	2.27069	6.86678	4.54034	6.02943	3.19368	1.36563	0	10	10	V
385	-0.133563	0.492529	0.0349425	0.226092	-0.362989	1.14184	-0.162529	-0.742299	-0.14092	-0.75	-0.627471	0.412644	6.76977	0	-0.912299	0.767011	-0.00137931	-0.47908	-1.56264	-0.304253	Q
386	-0.972299	0.643678	1.16356	0.804713	-0.895287	0.909655	-0.389655	0.761379	0.553448	-0.201149	-0.434943	0.250345	5.72897	1.29322	0.163218	0	0.125172	1.71092	-0.998966	0.0983908	S
387	0	2.63529	5.94	6.76069	1.52667	2.61966	4.19759	4.32713	9.77793	3.91575	5.45908	4.47828	9.64069	6.32529	8.16701	2.2277	2.78184	1.39897	2.19092	2.57218	A
388	4.57483	4.83793	4.96908	4.90517	0	6.52425	2.62598	2.24552	6.93391	1.95839	2.59552	3.93724	9.94529	3.8492	7.00207	5.62034	4.86115	3.33862	0.892989	1.25506	F
389	0.691264	1.72724	0.213793	0	0.466437	1.70218	0.542874	0.272069	0.706667	0.267586	0.474598	0.821954	6.86563	0.842989	-0.404023	1.44138	1.14862	0.626092	-0.414023	0.330575	E
390	2.2477	2.82966	4.41793	3.91805	10	4.2123	6.2869	0.433448	4.22517	2.75483	2.89759	3.2946	9.84954	2.62425	3.19023	3.27713	1.79805	0	10	2.73816	V
391	3.74437	3.95655	4.66759	3.02184	2.47517	5.82092	3.30931	3.08391	6.33402	0	1.41195	3.54011	10	3.12598	6.08287	5.07448	4.17184	2.9408	1.55322	3.0923	L
392	-0.270345	0.723908	2.31425	1.13517	3.52379	1.47954	1.77563	0.158276	0.75	-0.211954	-0.0336782	0.957241	7.61552	0.745517	0	0.840115	1.0231	0.414483	4.6131	3.47103	R
393	-0.657126	-0.061954	0.555862	0.00413793	-0.837356	0.464713	-0.324483	-0.140345	-0.541724	-1.52138	-1.20437	-0.189655	3.87632	-0.611034	-1.47264	-0.382529	0	0.52931	-1.62966	-0.865172	T
394	3.39897	3.56034	4.44057	3.25471	2.39747	5.22391	2.33161	1.94471	4.74241	-0.111264	0	3.01126	6.83126	1.9569	4.16195	4.33356	3.23057	2.22506	5.02402	1.5708	M
395	4.02402	3.77908	5.55908	5.25414	3.7523	5.96989	3.9054	0.72092	5.86793	0	2.43264	3.72448	5.98011	2.89552	4.15759	4.92517	3.06954	1.22218	2.83425	4.80172	L
396	1.23207	1.7669	0.594023	1.11966	0.236552	2.30874	-0.587356	0.418391	2.02908	-0.522299	0.832069	0.852989	0	1.55046	1.42759	1.38586	0.845517	0.567471	-0.0933333	0.33977	P
397	-0.808736	0.644598	-1.48828	-1.32851	-0.0971264	0.154598	-0.935172	-0.154253	-0.554943	-0.709425	-1.05391	-0.428161	0.152989	-0.921954	-0.703103	-0.728506	-0.498736	0	-0.775287	-0.048046	V
398	0.665287	1.49023	0.451264	0.252874	-0.0532184	0	-0.0486207	1.04793	0.365402	0.170805	0.314598	-0.586207	1.32885	0.303103	0.363678	0.815402	1.6069	4.13299	0.00563218	0.0157471	G
399	0.410115	0	2.50552	3.64471	4.70034	2.06954	3.69356	2.58609	5.20805	1.34264	1.67069	0.852874	3.44943	2.72103	3.5469	1.44023	0.968046	1.4777	10	6.9192	C
400	2.45575	2.09782	2.20667	3.1408	1.86379	4.41092	3.19736	0.673103	3.5069	1.41782	2.11839	2.0346	5.13989	1.5577	3.1254	2.85954	1.82747	0	1.25713	2.70184	V
401	2.3023	2.61287	2.50552	2.58379	1.12448	3.91805	1.28736	0.967701	1.94195	1.10943	1.24253	1.59437	3.9408	2.48632	0	2.22494	2.61943	1.32977	1.12908	0.784138	R
402	2.30529	2.58552	3.30655	2.51368	1.53172	3.59023	2.71575	0	2.9354	0.496437	1.62736	3.11115	4.56506	2.28437	2.7231	3.2931	2.40816	0.81023	2.01989	1.79437	I
403	2.29264	2.22989	2.08816	2.08632	0.809425	4.33402	1.68276	0	1.88483	0.737931	0.995057	1.64678	6.97115	2.21299	1.01793	2.57494	2.0892	0.743333	1.93149	1.68241	I
404	-0.0691954	0.944713	-0.586437	-0.507816	-0.478276	1.02184	-0.754943	-1.20379	-0.0808046	-1.24069	-0.0558621	0.159195	0	0.00678161	0.0556322	-0.260805	-0.522069	-1.13977	-0.29908	-0.27908	P
405	3.28701	3.06931	3.97115	2.74437	0.36069	4.36989	2.29322	2.40678	3.8554	2.1069	1.48264	2.85701	7.23782	2.71805	2.90977	3.71724	4.05149	2.9877	-0.116092	0	Y
406	-0.662414	0.54954	0.535747	0.893103	7.02	0.833793	0.843448	2.90655	1.07552	-0.181954	-0.0656322	-0.206897	3.20448	0.654828	0.329195	0	-1.13138	-1.35448	0.88046	10	S
407	0.417931	1.06103	-0.895632	-0.443218	-0.35046	0.736092	-1.17195	0.143333	-0.0212644	-0.60092	0.288161	-0.875287	0.431839	-0.267701	-0.163793	0	-0.357241	0.108161	-0.581264	-0.226552	S
408	0.014023	0.458391	-0.16931	0.0255172	-0.821494	1.02414	-0.749655	-0.141839	-0.0406897	0.288046	0.0916092	0.667586	4.31908	0	-0.423333	0.0375862	0.0833333	-0.327356	-0.968506	-0.747931	Q
409	3.75322	3.36586	4.33391	4.7	0.48092	5.7454	1.9477	2.8931	3.97287	3.3	2.33897	3.55506	4.77126	3.50161	2.98402	4.45391	2.88172	2.37391	-0.253333	0	Y
410	0.865172	0.838966	1.61897	0	-0.187011	3.16115	-0.168851	0.000344828	1.12793	0.0016092	-0.000114943	0.741954	4.95885	0.0789655	1.20425	2.1069	1.54828	-0.238391	-0.691839	-0.250345	E
411	0.725517	1.57839	-0.658966	0	1.26345	1.46276	0.475057	1.90897	1.43	0.608966	0.578621	0.835517	0.715172	0.519195	1.18161	1.09034	1.07172	1.37483	-0.0808046	1.3	E
412	0	0.417126	1.32368	-0.427931	-0.171609	1.17218	-0.548391	0.284253	-0.331724	-0.769885	-1.20943	0.672874	-0.43954	-0.132069	-0.863218	0.29931	0.377816	0.787931	-0.464598	0.568966	A
413	0.654828	1.49621	1.07184	0.745632	-0.187586	1.79103	0.188276	1.63724	0.878161	0.00586207	1.00149	0.441379	3.17966	0.838621	0.321034	0.790345	1.61011	1.52828	-0.833793	0	Y
414	0.0185057	0.561149	0.277816	0.240805	-0.178851	1.5954	-0.083908	-1.38862	-0.332529	-1.1323	-0.124713	-0.139425	5.32402	-0.149195	0	0.697931	0.437931	-1.27471	0.359425	-0.755172	R
415	-0.151034	0	2.28667	4.42805	-0.374943	1.66023	1.58782	1.20276	2.92678	0.888736	0.975402	0.676322	5.6954	1.99506	1.87954	0.758391	0.428276	-0.398391	0.415517	-0.308276	C
416	1.14655	1.10414	0.231149	1.53897	-1.55287	2.7777	-0.558736	-1.97701	0.356437	-1.3408	0.915172	0	5.03851	1.12161	0.443678	1.6823	0.247356	-1.23632	-1.4469	-1.39195	N
417	5.21862	5.15172	5.45701	5.45793	0	6.82253	2.83149	2.74448	5.86862	1.80575	2.32931	4.32586	10	4.43057	5.54747	5.93954	5.81621	3.73115	1.30977	0.974483	F
418	3.66954	3.51425	4.18	4.6523	3.11667	6.02471	4.35437	1.40885	7.12218	0	2.66471	3.30621	6.0754	3.49483	7.28253	4.37609	3.76609	2.07103	5.13655	3.86483	L
419	2.05839	4.95287	9.22713	10	10	0	10	5.88586	10	9.29793	7.84897	5.80207	10	7.85943	10	4.08782	5.64184	5.54747	10	10	G
420	3.24333	3.24402	5.69	3.73161	5.29448	5.10195	3.76218	2.63793	5.13747	0	1.68023	3.67575	8.25782	2.75069	4.39931	3.99471	2.58851	0.962299	6.85713	6.24575	L
421	-1.25092	-0.417126	0.523563	-0.293448	-1.27138	0.161954	-0.837126	0.193908	-0.48954	-1.13264	-1.35632	-0.00333333	2.86943	-0.384943	-0.37954	0	1.03195	0.545977	-1.2423	-1.15057	S
422	-0.249425	0.955402	-0.608621	-0.647701	-1.34724	0.80069	-0.858506	-0.94954	-0.24931	-1.21069	-0.988966	0.0354023	0	-0.325632	-0.195632	-0.35046	-0.14954	-0.0774713	-1.26828	-1.56839	P
423	1.17816	1.57954	0.656092	0.39023	-0.175977	1.43092	0	0.934023	0.722989	0.44092	0.938851	0.621609	3.3554	0.808506	0.845057	0.786437	0.565747	0.87023	-0.804253	-0.0197701	H
424	1.9669	2.2308	3.79138	3.26621	3.37494	3.81414	3.97034	0.697586	4.89276	1.98379	5.06943	3.03966	6.21391	3.82828	4.94759	2.92207	2.36	0	3.16069	3.75483	V
425	0.618966	1.12207	1.58207	0.158966	-0.53931	1.99908	-0.0970115	-0.0489655	0.195862	-0.00655172	0.122414	1.52011	0.218966	0	0.13092	0.341379	0.325172	0.0221839	-0.51931	-0.537586	Q
426	4.56632	4.07667	4.72207	3.87	3.78506	6.71747	4.33333	0	5.04931	1.77678	2.98897	3.73943	4.22287	4.0523	4.4869	5.32471	3.21736	1.01713	5.73414	4.63057	I
427	0.851149	1.87874	1.19977	0.843333	0.416092	1.9877	0.671839	1.21885	1.23149	0.298391	1.14575	1.1777	0	1.27563	1.56632	1.20736	1.47494	2.7008	0.511839	0.48023	P
428	-0.270345	0.977586	-0.432069	-1.22897	0.0731034	0.367586	-0.776207	-0.348276	-0.411034	-0.51069	-0.198966	-0.134483	0	-0.172069	-0.176552	-0.553448	0.0258621	0.0813793	-0.763793	0.0506897	P
429	1.98172	2.47322	1.67023	1.21701	2.34402	2.44138	0	2.39172	1.24966	1.66356	1.86172	1.55218	3.2546	1.3369	0.594828	1.45517	1.70828	2.33069	-0.588276	2.31839	H
430	2.24667	2.35391	3.70609	3.35425	1.59644	4.16241	2.19184	0.18069	3.26701	0.515862	2.09782	2.07126	6.72644	2.83023	1.58184	3.0592	1.46161	0	0.141379	2.4223	V
431	1.38115	1.82276	2.59471	1.47575	0.949885	2.71471	1.53701	0.53	1.03678	0	0.693678	1.11713	5.60747	1.47241	0.588736	2.03931	1.24793	1.09172	-0.0309195	1.08391	L
432	-0.0206897	0.42	-0.73023	-0.366207	-1.56483	0.173103	-1.18414	-0.221494	-0.48069	-1.1131	-0.846897	-0.900345	5.50483	-0.540345	-0.57931	0	-0.21	-0.193793	-1.36345	-1.38828	S
433	-0.45092	0.296207	-0.00482759	0.937931	-1.04943	0.36023	-1.36977	0.114483	0.523678	-0.973333	-0.762529	-1.02678	4.74782	0.51023	-0.924253	0	0.0356322	0.358391	-2.08494	-0.81069	S
434	0.532874	1.14609	0.833103	0	0.365862	0.961149	0.79	0.868966	0.662184	0.531839	-0.165287	0.980805	0.992644	1.02954	0.767931	0.810575	1.0169	0.622874	-0.357011	0.491034	E
435	1.08862	1.89402	1.91828	1.33448	0	2.78264	0.623448	1.19172	1.20621	0.35954	1.3546	0.775287	3.89126	1.51989	-0.127356	1.85506	1.55885	1.23184	0.986552	-0.0595402	F
436	0	-0.252989	2.52322	3.85874	1.10483	1.55195	1.11736	0.0544828	2.74241	-0.242184	-0.052069	0.586552	5.84552	2.13862	1.01264	0.86931	0.118161	-0.765287	0.131379	1.19126	A
437	2.77724	2.20828	3.51322	4.28598	2.82552	5.13322	2.8846	0.244368	6.29	0.820345	2.83126	2.10195	8.29414	3.39218	4.75609	3.40184	2.45621	0	4.80931	4.73287	V
438	3.65276	3.33023	4.00264	3.85805	1.67161	5.66805	3.01667	0	3.38782	0.796667	1.38218	2.98103	5.75874	2.95506	2.40644	4.00828	2.73506	0.83023	1.71908	2.44517	I
439	3.58517	2.83402	4.32287	4.8823	3.37966	6.65724	4.13126	-0.052069	10	1.41828	2.53517	2.81195	5.78138	4.17966	7.71345	4.32034	2.62448	0	6.22862	4.83023	V
440	0.866207	0.901149	1.50586	0	-1.25563	2.32149	0.0435632	-0.853333	0.737471	-0.703218	-0.408506	0.508391	2.80966	0.302759	0.00977011	1.47471	0.464943	-0.561954	0.0294253	-0.318966	E
441	2.98172	2.39138	3.56103	3.35575	2.84506	5.37172	3.14138	-0.258621	7.20322	1.0977	1.4177	2.66736	5.53034	3.40494	7.01667	3.85862	2.34655	0	6.53402	3.79552	V
442	1.39448	1.75782	1.61437	1.34839	-0.598046	2.29333	0	0.0878161	0.706092	-0.194483	0.69	1.07172	2.20368	1.27966	0.145862	1.46057	0.833218	-0.00287356	-0.452644	-0.72092	H
443	0	0.48023	-1.47207	-0.419655	-0.688276	1.06954	-0.641724	-0.710575	-0.19931	-0.92931	-0.469425	-0.936207	0.224483	-0.510575	-0.198966	-0.432759	-0.577241	-0.764138	-1.52184	-0.746667	A
444	0	1.34138	0.772759	1.29414	1.1531	1.68379	0.957241	0.585172	1.29448	0.34931	0.375402	0.484138	5.06448	0.968966	0.452759	0.535517	0.907241	1.84345	1.2231	1.32828	A
445	0	0.848276	-0.668276	-0.104483	0.0758621	0.5	-0.414138	0.495172	-0.174138	-0.391724	-0.102069	-0.548276	-0.26931	-0.171034	-0.0285057	-0.0234483	0.0648276	0.578966	0.196897	0.370345	A
446	0.990575	1.25713	1.82759	1.11034	1.09391	1.8677	0.79954	-0.662069	0.743563	0.147586	0.166322	1.45655	6.06759	1.16	0	1.1031	0.597011	-0.349655	-0.655172	1.03862	R
447	-0.0282759	0.732414	-0.0668966	-0.358276	0.133103	0.768621	-0.0382759	-0.54	-0.226207	-0.711724	-0.359885	-0.0110345	0.227241	0.137241	-0.308966	0	0.0331034	-0.350345	-0.14931	0.14931	S
448	-0.0996552	0.79954	-0.546552	-0.411379	-0.0991954	0.802759	-0.148276	-0.235172	0.471149	-0.71931	-0.421034	-0.274483	0.0582759	0.271954	0.499655	0.35	0	-0.226897	-0.265632	-0.00563218	T
449	0.643448	1.16241	0.347241	0.346207	0.17931	1.07483	-0.787931	0.32	0.693448	0	0.678046	0.523103	2.84483	0.854828	0.59931	0.633793	0.245172	0.180345	0.739425	0.00862069	L
450	1.12069	1.7369	0.768506	0.630345	1.14897	1.76379	0	0.808966	1.07276	0.667586	1.28437	1.21069	0.911034	1.26828	1.37828	0.882759	1.03552	0.902414	1.22816	1.12931	H
451	0.340345	1.56759	1.09069	0.908621	0.183103	1.26483	0.09	0.618276	1.17138	-0.00551724	1.0969	0.851379	0	0.403793	0.778621	0.597241	0.351379	0.484023	-0.108966	0.815172	P
452	1.1531	1.18034	0.236207	0.618966	0.459655	2.09724	0.314138	-0.0441379	0.366552	0.124138	0.85931	0.424828	4.02368	0.434483	0.178966	0.380345	0.633103	0	0.584483	0.45069	V
453	1.88241	2.88241	0.719655	1.35724	2.55345	0	1.51483	1.06448	1.29621	1.63586	1.84552	1.00552	3.11966	2.13828	1.68172	0.942069	3.07207	1.29517	1.97483	2.25655	G
454	0	0.412069	-1.04034	-0.571034	-0.396552	0.427586	-0.43069	-0.954138	-0.527241	-0.780345	-0.0327586	-0.828966	-0.0517241	-0.185172	-0.447586	-0.385517	-0.113103	-0.675862	-0.267241	-0.173448	A
455	0.592069	0.98931	0.223448	0	0.445862	1.02862	-0.0144828	0.307241	0.215517	-0.348621	0.273103	0.322759	2.59655	-0.116897	-0.05	0.651034	0.33069	-0.506552	1.54793	0.377241	E
456	0.232759	0.313908	0	-0.268966	-0.863793	1.01897	-0.695172	-1.30425	-0.366322	-1.56103	-1.2408	0.255517	0.372759	0.0610345	-0.555517	0.16954	-0.255632	-0.571264	-1.80391	-0.132414	D
457	0.998276	1.68966	0	0.444943	1.03517	0.753448	0.833793	1.49586	1.03	0.794253	1.25931	0.396897	0.561724	1.13414	1.25586	0.492759	0.595172	1.39897	0.483103	1.09	D
458	0.728621	1.66897	0.815172	0.3	0.578276	1.68103	0.235172	0.29069	0.739655	-1.1269	-0.364138	0.460345	1.12862	0	0.722069	0.796552	0.757241	0.775172	-0.92	0.514483	Q
459	-0.526322	0.591839	0.583908	0.597816	-0.0647126	0.56977	0.405287	0.279195	-0.46977	0.868851	0.187011	-0.173448	0.963448	0.408506	-1.02402	0	0.519885	0.567586	2.69333	0.683563	S
460	2.91575	2.43161	1.94609	2.27839	-0.747011	4.12092	0.601609	0.291609	2.24333	0	-0.271494	1.61747	6.31345	1.45402	2.32138	3.20299	1.61851	0.953793	0.971379	0.24908	L
461	-0.953103	1.03828	1.07655	0.667931	-0.248161	0.406552	-0.0472414	-0.111379	-0.64	-0.838736	-0.146207	0.593448	6.84759	0.287586	-0.0247126	0	0.226897	0.351034	-0.678621	-0.577931	S
462	-0.0542529	0.287126	0.961839	0.456897	-0.128046	0.970345	-0.33954	-0.737011	0	-0.865977	-0.594598	0.346552	5.92264	-0.258736	-0.672184	0.527816	0.369195	-0.456322	-0.214253	0.0378161	K
463	3.80943	3.77805	2.97	3.66184	0.438506	5.84391	1.71322	2.85046	3.7431	1.85977	2.15966	3.16598	6.96494	3.23839	3.18379	4.5208	3.70563	2.46322	0.274138	0	Y
464	0.463448	0.791034	0.0237931	0	-0.290345	2.05264	-0.428621	-1.16759	0.00689655	-1.04034	-0.248966	-0.138966	5.56379	0.424828	-0.057931	0.556897	0.195172	-0.81931	-1.14517	-0.209655	E
465	5.9846	5.27931	6.30655	6.19414	0	7.91724	3.12701	2.44655	5.96966	2.46379	3.52529	4.81575	6.64287	5.12655	5.25851	6.67575	5.37655	3.66724	1.11506	0.801724	F
466	1.7077	2.02057	1.58747	1.60828	0.322414	3.21345	0.251034	-0.29069	0.986322	0.222644	0.92	0.982989	2.8554	1.23264	0.201724	1.6308	1.51011	0	0.563563	-0.0389655	V
467	2.61448	2.20724	4.26966	4.41793	2.61805	5.07517	3.49299	0.387701	5.60494	0.5	1.84138	2.19138	3.78345	3.35977	4.41736	3.27655	2.10517	0	5.6	4.45517	V
468	0.537931	0.591034	-0.31931	0.44069	-2.61172	0.850345	-0.623103	-0.765517	-0.276897	-0.45931	-0.533448	-0.344138	3.23276	0.568621	-1.19724	0.231724	0	-0.643103	-1.8708	-2.74483	T
469	0.947701	0.895977	0.513563	0.771379	-0.633908	0.722644	-0.439655	-0.628851	0.0644828	-0.396322	0.161954	0.137011	2.10322	0.272874	0.597356	0	-1.07023	-0.521724	-0.570575	0.344483	S
470	1.0969	1.89448	5.47287	4.83713	1.70782	0	2.5169	2.91874	4.3246	2.90793	7.48874	3.15483	3.75322	3.63874	3.16621	1.53506	1.52966	2.59172	6.76092	0.788736	G
471	-0.0237931	0.336552	-0.123793	-0.101379	0.222414	0.342069	-0.604483	-0.0737931	-0.264828	-0.576552	0.0517241	0.115517	-0.388966	0.316897	-0.983448	0	-0.274483	-0.112759	0.29	0.156207	S
472	-0.143448	0.353448	-0.493448	-0.492759	-0.634828	0.633103	-0.407586	-0.71931	-0.521379	-0.68931	-0.274828	-0.273448	0	0.14069	-0.438621	-0.356207	-0.36	-0.585517	-1.22931	-0.718966	P
473	1.36241	1.10195	1.60299	2.06954	1.84034	1.96149	1.09	1.74609	1.75529	2.00506	2.02885	0.354368	4.68793	1.92931	1.16874	1.51448	0.571839	0	2.85977	2.56172	V
474	0	0.654483	-0.37931	-1.17103	-1.05483	0.356207	-1.44172	0.166897	-0.486897	-0.18069	0.114483	-0.233793	0.182414	-0.822759	-0.434483	-0.711034	-0.192069	0.23931	-1.85793	-1.06069	A
475	0	1.39724	1.23529	1.20644	0.153333	1.29103	0.18092	1.68241	1.94828	1.44874	1.3677	0.722529	3.35391	1.00391	2.26161	0.571264	0.404828	0.303908	0.893793	-0.465862	A
476	1.27713	1.40667	0	0.937126	-0.635977	2.41299	0.421954	0.0710345	0.991839	-0.134713	-0.0249425	0.867931	5.81805	1.01299	0.339425	1.23276	1.45977	0.408506	-1.15908	-0.0408046	D
477	1.79356	1.94977	2.20057	3.13011	2.52299	1.40816	0.267816	2.08989	1.4408	0.963908	1.1792	2.35908	3.64851	1.85299	0	2.08172	1.15678	1.17805	0.62931	1.14644	R
478	0.615862	1.43655	-0.278621	-0.0865517	0.0758621	0.933793	0.103103	-0.0951724	0.106667	0.0296552	0.323103	0.331379	2.06034	0.275172	-0.213563	0.321724	0.360345	0	-0.247471	0.411724	V
479	1.76563	2.0954	1.8731	2.06977	1.23448	0	1.55943	3.70264	1.81874	0.741264	1.6023	0.702299	3.7492	1.97885	1.45529	2.32494	2.99816	3.69563	1.51586	1.13218	G
480	1.20471	2.08954	2.63264	3.90977	3.9408	3.19839	5.12931	3.86391	7.14011	4.83069	1.71506	4.09598	0	2.88023	9.42851	1.35069	1.32345	1.89782	6.9592	9.65241	P
481	-1.14874	0.795517	-0.885287	-1.38057	-0.970115	0.0497701	-1.18644	-0.428621	-0.736552	-0.847011	-0.611264	-0.566897	5.38379	-0.55046	-0.619195	-0.0986207	0	-0.655747	-1.45839	-0.617586	T
482	2.13839	2.99494	3.72977	3.07241	0.443908	5.16437	2.3423	0	5.59885	0.0551724	1.05161	2.71897	5.23724	2.46678	2.32609	3.22759	2.97586	0.735862	2.35448	0.394023	I
483	2.94931	3.88138	4.57655	3.94345	6.75943	4.83322	3.41575	1.10425	3.64184	0	1.7454	3.51207	10	3.00977	2.82839	4.10494	3.56989	1.79092	2.92667	2.32977	L
484	0.75908	1.74333	-0.0618391	0.452989	0.498506	1.66575	0.0314943	0.0434483	0.621724	-0.307011	0.0935632	0	3.48943	0.614368	0.355747	1.13379	1.06138	0.439885	-0.19092	0.62908	N
485	0.115862	0.880115	0.531149	0.0703448	0.228161	1.3392	0.0203448	1.36908	0	-1.00816	-0.067931	0.145632	6.4723	-0.364483	-0.974598	0.880115	1.37759	1.34057	-0.479885	0.40046	K
486	3.54609	3.7369	4.70552	3.93126	1.60839	5.31402	3.08437	0	5.63908	1.06299	1.9931	3.41644	10	2.91931	3.81989	4.39172	2.62345	1.36471	3.24655	2.73862	I
487	0.760115	0.884598	1.06736	0	-0.65931	2.33264	-0.0383908	-1.19368	1.28598	-1.04908	-0.344598	1.09655	7.40195	0.865977	0.61046	1.78057	0.81069	-0.531609	-0.434943	-0.887586	E
488	0	1.01931	0.675862	0.28	-0.331034	0.933448	0.113563	0.0551724	0.178966	-0.162069	0.355287	0.41069	7.24552	0.580345	0.310115	0.62069	0.187241	0.241379	-1.32207	-0.586207	A
489	0	0.641034	0.953103	0.513103	-1.17759	2.0069	-0.244138	-0.123448	0.298966	0.0896552	-0.0624138	0.278621	5.17897	0.0491954	0.0452874	1.09345	0.721034	0.0803448	-0.946897	-1.23747	A
490	2.87368	2.99828	3.7877	3.8723	2.2854	4.87667	3.16299	2.15172	6.16655	0	2.48897	2.37069	8.75609	2.88747	4.02724	3.9608	2.97379	1.94713	4.50379	3.1546	L
491	-0.537931	0.629655	-0.0962069	0.0575862	0.241724	0.646552	-0.0462069	-0.0510345	-0.0610345	-0.513103	-0.196207	0.332874	7.40793	0.584138	-0.227931	0.374828	0	0.24069	0.178161	0.0822989	T
492	1.55241	2.2731	0.14931	1.41586	1.48138	3.12379	1.5931	0.258276	1.62207	1.07517	1.44414	0	4.21034	1.99276	0.883448	1.91368	1.48931	0.674483	1.14805	1.52172	N
493	0.187586	0.826207	-0.144138	-0.214483	-0.0062069	0.464138	-0.696207	0.342414	-0.106552	-0.691034	-0.401724	-0.0727586	0.652759	0	-0.603448	-0.225862	-0.288621	0.413448	-1.39207	-0.250345	Q
494	0.76092	1.34092	0.286782	0.371609	-0.133563	1.02333	-0.191034	1.04471	0.306782	-0.188046	0.501954	0	3.8892	0.776782	0.132644	0.458506	0.544368	1.03816	-0.134828	0.0185057	N
495	1.93276	2.21103	2.62667	2.24276	0.465057	3.45207	1.02897	1.37172	2.10034	0	0.736207	1.23483	6.03126	1.85966	1.34034	2.67	2.49908	1.35126	-0.920345	0.712759	L
496	0.80069	1.90897	0.281379	0.70977	1.44517	1.21	0.0475862	1.49172	0.932069	0.547586	1.01207	1.01241	0.581379	1.17448	1.04966	0	0.188276	1.51862	1.24839	1.34207	S
497	0.44069	1.48828	-0.154598	-0.685517	0.0227586	1.17793	0.298736	-0.548621	-0.467586	-0.368966	0.0817241	0.683448	1.5231	-0.589655	-0.331379	0.437241	0.305862	0	0.515287	0.224483	V
498	0.0410345	1.25552	0	-0.634828	-0.276207	0.901724	0.211149	0.0517241	0.0103448	-0.345862	0.344828	0.369655	1.13379	0.306897	-0.0875862	0.363793	0.0151724	-0.201379	-0.223448	0.362759	D
499	0.290345	1.53506	0.276322	-0.08	-0.505172	1.62483	0.533103	-0.223333	0.640345	-0.145172	0.553448	1.09701	4.30276	-0.227586	0.578276	1.20483	0.277241	0	0.276552	-0.351034	V
500	1.89621	2.20828	3.81621	2.23103	0.546667	3.70621	2.96943	-0.362759	3.2392	0.23069	1.35494	2.24345	6.75103	1.90747	1.44034	3.09655	2.10724	0	0.93046	2.82402	V
501	-0.0813793	0.627586	0	-0.412069	-0.864828	1.02034	-0.574138	-1.10379	-0.49069	-1.21759	-1.10172	-0.294138	6.43034	0.214138	-0.813103	0.529655	0.116552	-0.578966	-1.50034	-0.893793	D
502	-0.293448	0.658621	0.166552	-0.273103	-0.618966	0.63069	-0.195172	-0.628621	-0.233103	-0.744483	-0.371034	-0.0717241	8.6069	0	-0.282069	0.208621	-0.241379	-0.284483	-1.2331	0.00793103	Q
503	0	0.641724	0.563218	0.0464368	-1.52793	1.44552	-0.756897	-1.87103	-0.161494	-1.4408	-0.951034	0.0968966	8.17253	-0.241724	-0.418851	0.83046	-0.268276	-0.826552	-1.42046	-1.32517	A
504	2.57103	2.69506	3.48345	2.93057	1.26034	4.14954	2.0877	0.407931	3.90552	0	1.50874	2.22483	9.07448	2.33552	1.91069	3.51448	2.0431	0.644828	1.38391	2.47678	L
505	0.377931	1.28586	0.452644	-0.146897	0.394368	1.29103	-0.0834483	0.00724138	0.267126	0.0362069	0.498966	0.58069	6.27862	-0.0206897	-0.166322	0.952069	0.458966	0	-0.0731034	0.762874	V
506	0	1.0431	0.102069	0.0543678	0.00551724	1.01448	-0.305517	-0.54069	-0.0431034	-0.504138	-0.0458621	0.0209195	6.3923	0.388621	-0.553448	0.575402	0.122414	-0.305402	-0.876552	0.117471	A
507	2.11793	3.14908	2.46322	2.11195	-0.162759	3.75828	1.58287	1.76253	2.8931	0	1.04115	1.85931	9.9831	2.24333	1.66218	3.43333	3.04793	1.58368	1.03966	0.0527586	L
508	0.823103	1.0677	2.33437	1.34506	0.947356	2.35494	0.546207	-1.50931	0	-1.12356	-0.476437	0.271954	7.95506	0.665862	0.0242529	1.6277	0.615057	-0.916207	-0.961724	0.837586	K
509	0.261034	0.982759	0.608851	0	0.224368	1.17011	-0.194483	-0.445632	0.0501149	-0.492759	0.397586	0.355862	6.73793	0.252989	-0.131839	0.905862	0.373793	-0.0986207	-0.253448	0.292759	E
510	0.105172	1.26724	0.11931	0	0.305862	1.0931	0.0250575	-0.171379	0.31931	-0.187931	0.0364368	0.596897	6.76264	0.366552	0.112989	0.616552	0.414483	0.195172	-0.447126	0.246207	E
511	1.8969	2.48	2.91598	1.37414	0.685862	3.61782	2.40471	-0.18931	4.26563	1.51851	1.59161	2.33218	9.90425	2.09667	2.73701	3.0508	1.55264	-0.0511494	0	1.61276	W
512	1.90103	2.52966	2.3446	1.98678	0.447011	3.14069	1.86736	0.478276	1.80598	0.192184	0	1.87011	10	1.79011	1.96184	2.82736	2.10713	1.18092	-0.754253	0.998621	M
513	-0.241034	0.58977	0.287701	-0.34977	-1.22977	0.632529	-0.601954	-0.843908	-0.26069	-0.578966	0.0693103	0	6.55414	0.226897	-0.612759	0.165747	-0.277701	-0.498966	-1.89483	-1.28011	N
514	-0.636552	0.115287	1.24322	2.12276	-1.27092	2.60506	-0.859885	-2.06736	0	-1.24517	-0.454483	-0.0824138	6.21494	0.305862	-2.28149	1.33103	-0.372299	-1.53563	-1.96563	-0.625057	K
515	1.03138	1.45517	4.67448	6.16621	10	4.47517	7.57241	1.88609	5.08989	1.10609	2.55149	2.68092	8.77195	4.31253	3.67276	2.70207	1.73862	0	10	10	V
516	0.421379	1.06207	0.624483	0.253793	-0.117241	1.69	0.404713	-0.738621	0	-0.469885	-0.0552874	0.52023	7.35483	0.635517	-0.13046	1.10034	0.833333	-0.491839	-1.21092	0.12	K
517	0.907011	1.45782	1.3869	0.848851	0.465862	1.95034	0.545632	-0.412759	0.558161	-0.0111494	0.661724	0.912184	7.08667	1.06575	0.554713	1.39402	0.533333	0	0.353103	0.502299	V
518	2.68046	3.27437	2.94471	2.85793	0.126782	4.91023	1.96598	1.49057	3.30632	0	1.56414	3.51322	10	2.56046	2.43069	3.62782	2.3469	0.846207	-1.12368	0.34931	L
519	0.945632	2.11644	1.91437	2.10161	0	2.58609	1.28115	3.41149	2.81138	0.441839	1.48828	1.7523	10	2.0677	1.56276	2.04138	1.64701	1.09632	-0.67908	0.488966	F
520	0.191034	1.02276	-0.227471	-0.829655	-0.251494	1.0608	-0.116552	-0.165057	0	-0.488161	-0.0302299	0.0513793	5.5269	0.486207	-0.324368	0.624368	0.43046	-0.0717241	-0.746092	-0.199425	K
521	2.30506	2.7031	2.3523	2.46816	0	3.12276	1.7077	3.71299	2.47172	2.21897	2.42494	1.9869	8.03759	2.48333	2.29874	3.08115	2.55011	2.59793	-0.774138	0.983908	F
522	-0.298161	-0.175977	0.346092	-0.13977	2.37264	0.793448	-0.259655	-0.426092	0.868391	-1.82793	-0.586322	-0.416322	8.91494	-0.408046	0.224023	0.387471	0	-0.693218	-2.34678	0.23046	T
523	0.177011	0.588046	-0.204828	0.365402	-1.00046	0.734943	-0.116437	0.551954	0	-0.862874	-0.594483	-0.210115	2.68747	-0.157126	0.0933333	0.583333	0.687586	0.593333	-0.825747	1.11816	K
524	0.0229885	-0.555632	-0.261149	0.256782	0.347126	-0.525747	-0.297471	-0.0629885	0.103103	-0.062069	0.270575	0.0873563	3.71793	-0.274368	-0.437931	-0.531034	-0.694943	0	-1.45494	0.504138	V
525	0.807356	1.65943	0	-0.0748276	1.37103	0.391149	0.368276	1.31667	0.759195	0.515632	0.521724	0.283103	1.91126	0.212989	0.370115	0.663448	0.586322	1.11494	1.03437	1.32207	D
526	-0.198966	0.539885	-0.631609	-0.177586	0.0745977	0.260805	-0.278621	0.484828	-0.321839	-0.390345	-0.0451724	-0.691379	1.82218	-0.011954	-0.195172	0	0.413793	0.393103	-0.00988506	0.370805	S
527	0.936782	1.09782	0.924713	-0.0494253	0.471034	1.85287	0.800115	1.45126	0.209885	0.658966	-0.0441379	0.124483	2.59851	0.441609	0	0.835057	0.867586	0.275172	0.897011	1.34862	R
528	0.936092	1.82816	1.10862	1.77241	1.41057	1.78678	0.486092	1.0354	1.03161	0.523333	1.18644	1.10529	0	0.802299	0.168506	1.17782	1.63218	0.938851	1.01701	1.64529	P
529	0.153333	1.36529	0.191379	-0.255632	-0.515977	0.791149	-0.211954	-0.165517	0	-0.267701	-0.242069	0.357586	1.34598	0.334828	-0.211724	0.256322	0.10069	0.214598	-0.776897	-0.311379	K
530	0.86931	2.08103	0.0810345	0	0.558276	1.4731	0.345172	0.657931	0.585402	0.646437	1.08724	1.00586	2.19897	1.00103	0.584138	0.919655	0.827586	0.713448	0.773448	0.709655	E
531	0.267586	1.62989	0	-0.707586	0.404483	1.34897	0.268621	0.131724	0.207586	-0.162874	-0.0933333	0.406897	2.51966	0.307586	0.109885	0.619655	1.2531	0.513793	-0.0168966	0.361034	D
532	0.318161	0.493793	1.47299	0.630575	-1.78333	1.95931	-0.0266667	-1.22057	0.977241	-1.26667	-0.435172	0.35092	8.63931	0.71046	0.335057	1.2069	0	-0.66908	-0.849885	-0.657586	T
533	0.853793	1.82414	0.761724	1.15517	-0.0731034	1.88655	0.592069	0.803448	0.951724	0.135172	0.6	1.18276	7.70966	0	0.981034	1.43621	0.99046	0.643793	0.618966	0.126897	Q
534	0.287816	1.18747	0.914713	0.372299	-0.328736	1.08885	-0.0618391	-0.0614943	0	-0.0567816	0.483793	0.612299	5.77724	0.788161	-0.454253	0.728851	0.275747	0.0788506	-1.3377	-0.24046	K
535	2.54494	2.94448	3.65529	2.60874	3.20356	4.23356	3.70908	0.735862	2.58471	0	1.59563	2.87736	8.31092	2.22977	2.13678	3.49046	2.08839	1.15115	1.5923	3.18333	L
536	2.57563	3.41655	4.0531	3.65184	1.44368	4.40862	2.86046	5.14966	4.46736	0	2.39966	2.5631	10	2.80494	3.10586	4.16954	3.50954	2.83299	0.855057	2.61276	L
537	-0.576897	0.201724	0.15	-0.327241	-0.544138	0.362759	-0.567931	-0.828621	-0.652414	-0.52069	-0.614138	-0.246552	6.57172	-0.303793	-0.853793	0	-0.257931	-0.58069	-0.632069	-0.454828	S
538	0.763448	1.25276	0.608276	0.725862	1.24379	1.72563	0.742069	0	0.69069	0.376897	0.595287	0.953448	4.42759	1.03621	0.392069	1.32379	0.51	0.238621	-0.272644	0.108966	I
539	3.1223	3.42598	3.81494	3.01713	3.31207	4.70333	2.83977	1.31437	3.20563	0	1.92437	2.94391	7.31529	2.34287	3.07563	4.06552	3.47713	2.33299	2.24828	3.56931	L
540	0.953678	1.87287	1.7423	0.630345	0.909655	0	0.46977	2.57678	0.412874	0.677356	1.05034	0.0448276	10	0.946207	0.12023	1.17897	2.63149	2.10966	1.08759	0.893448	G
541	0	0.797701	2.66241	4.61874	3.92954	2.14862	3.03839	1.0969	3.65621	2.23908	1.91092	1.52138	3.9546	2.52759	3.58345	1.26609	1.24805	0.175402	6.17644	5.31264	A
542	-0.312414	1.11724	-0.332759	0.0305747	-0.164943	1.00368	-0.856552	0.713908	0.0836782	-0.215517	0.333563	0.28069	1.28851	-0.0524138	-0.248621	0	1.91701	0.706552	-0.736667	-0.0766667	S
543	-0.0434483	0.742069	0.0655172	0	0.0091954	0.658851	-0.976667	-0.715632	0.207586	-0.667011	-0.282874	-0.232299	0.905517	0.634943	-0.0463218	0.231264	0.347241	-0.185517	0.0450575	-0.0249425	E
544	0.66	1.47621	0.707931	0	1.19103	1.36276	1.04862	0.484828	0.67931	0.497586	0.41977	0.977241	0.866897	0.705172	0.844828	0.727241	1.06345	0.762414	0.245747	1.15425	E
545	1.26057	2.36747	0	1.49448	1.4331	2.99218	1.88184	1.68759	2.7023	2.46851	2.03954	1.23264	3.43954	3.01483	2.56195	2.37782	2.20851	1.50276	0.763908	1.65609	D
546	1.50034	2.26989	-0.131379	2.43529	3.9308	2.99011	1.01621	3.11161	3.68276	1.48552	3.22069	0	4.73368	2.10448	1.75644	2.42816	2.5069	3.71885	2.37966	4.91552	N
547	1.16299	1.98575	1.83483	0.995862	-0.255287	2.45977	0.426782	-0.24908	1.94103	-0.593563	0.966437	2.02655	6.73828	0.694253	1.19184	2.04299	1.50483	0	-0.646552	-0.140345	V
548	-0.141609	0.831034	-0.0443678	-0.211379	-1.14092	1.28287	-0.542299	-0.414253	0	-1.19943	-0.779655	0.327011	6.39276	0.0772414	-0.487931	0.806552	0.00390805	-0.0770115	-1.62989	-0.71977	K
549	2.98034	3.52195	5.24448	4.50402	-0.324598	4.45839	2.30575	1.17253	6.08103	0	1.90333	3.57943	8.8677	2.92678	7.65609	4.51184	2.92115	1.47644	2.70989	0.946437	L
550	2.68713	3.50517	4.6554	4.19862	4.77598	4.61103	4.37448	1.24	5.93839	0	1.50161	3.68402	9.32701	2.84713	4.38287	4.52322	3.06575	2.21402	3.22115	5.42207	L
551	0.0709195	0.753678	-0.47046	-0.149885	-1.40046	1.18333	-0.36954	-0.398621	0	-0.968276	-0.719655	-0.0778161	6.44678	0.0402299	-0.0954023	0.717931	0.39908	-0.0686207	-1.9231	-1.19471	K
552	3.0231	3.95253	4.1546	3.35759	0	4.62609	1.59172	2.20011	3.07851	2.21862	2.65828	3.36793	8.91931	3.38448	2.04954	3.59713	3.13874	1.98609	0.348621	0.401724	F
553	5.62908	6.20977	6.89632	5.91264	2.34931	7.2423	4.59218	5.17793	7.23782	3.44207	4.04276	5.51402	10	5.75805	5.46575	7.01943	6.40678	5.76092	0	3.13793	W
554	1.74368	2.93368	2.96989	1.85494	0.953103	3.07218	3.73149	2.05747	3.04966	1.08598	0	2.23368	10	2.50598	2.33172	2.26908	2.25862	1.89161	1.57701	2.41391	M
555	-0.17	1.18793	1.18241	1.12126	0.677816	1.6508	0.474253	-1.55874	0.958391	-1.3646	0.19	1.35011	5.81218	0.65977	-0.125517	1.31989	0	-0.417586	-1.01	0.674483	T
556	-0.876092	0.712759	-1.64483	-0.606667	-0.390575	0	-0.887011	-0.221724	1.47759	0.0883908	0.464253	-0.896437	4.11483	-0.776897	-0.334138	-0.59954	1.02977	-0.711149	-0.345287	1.71437	G
557	1.09954	0.799885	0.0696552	0.923678	0.48092	1.80575	0.347011	0.10023	2.26529	0	0.318161	-0.0493103	3.66126	0.807471	1.49828	1.53713	0.491954	0.0898851	1.21218	1.4546	L
558	0.183103	0.98977	-0.238966	-0.247241	-0.162989	0.916207	-0.105287	0.115632	-0.156207	-0.108851	0.531954	0.208161	-0.192759	0.336782	0.137701	0	0.0958621	0.0948276	-1.02207	-0.161264	S
559	0.829195	0.836437	-0.624598	0.583218	-0.39069	0.726897	-0.177356	-0.116207	0	0.0770115	0.286092	-0.394828	2.47839	1.00264	0.336897	0.704713	0.317816	0.0904598	-0.0525287	0.0290805	K
560	0.571724	0.983908	-1.01506	-0.457471	0.891264	0.426897	-0.188506	1.0277	0.494598	0.362184	0.840805	-0.243333	0.452184	0.914253	0.703908	-0.0935632	0	0.954023	0.488046	0.838506	T
561	0.554138	1.33931	0.136552	-0.027931	-0.00310345	1.05	0.214138	0.325862	0.273448	0.237931	0.774483	0.632414	0.560345	0.842069	0.415172	0.248966	0.483448	0.438276	-0.501034	0	Y
562	0.584828	0.445862	0.778276	0.470345	-0.48069	1.86379	-0.022069	-1.08793	0	-0.787931	-0.144828	0.182759	1.70138	0.351724	0.107931	0.640345	0.104943	-0.775862	-0.329425	-0.558621	K
563	0.464138	1.37552	-0.627126	-0.653103	0.203448	1.12897	-0.452414	0.564138	0.108621	0.0165517	0.503103	0.0693103	1.17897	0.0796552	0.22931	0	0.117586	0.283103	-0.136552	0.263448	S
564	1.17103	1.42103	1.53862	1.22966	-0.562069	1.20034	0	0.867931	0.854483	0.465862	0.385172	1.25862	4.59345	1.2031	0.583793	0.986207	1.34793	1.17138	-0.598621	0	H
565	0.825517	1.35264	1.24621	0.596782	-0.282874	1.38586	0.505862	-0.140575	1.18678	0	0.338276	1.05057	0.27	1.04241	0.711379	0.656552	0.333103	0.0887356	-0.438621	0.0631034	L
566	0.326207	0.02	0.894483	-0.573448	0.437586	1.04034	0.125402	-1.11103	0.174138	-0.464138	0	0.52	0.885862	-0.29	0.236552	0.713793	0.647931	-0.710345	0.371379	0.672759	M

### Sheet: deletions
AA.wt	uniprot.pos	rosetta.score
R	341	0.353448
K	342	1.36397
L	343	-0.383448
P	344	4.42138
V	345	1.90638
F	346	3.77138
K	347	2.36397
S	348	3.76983
L	349	5.30345
R	350	5.99172
H	351	5.86862
M	352	7.17897
R	353	4.37397
Q	354	3.53828
V	355	1.90483
L	356	2.62948
G	357	0.174828
A	358	0.931897
P	359	0.73931
S	360	0.722931
F	361	2.72241
R	362	4.71586
M	363	4.52534
L	364	5.87345
A	365	5.06379
W	366	6.22034
H	367	4.23224
V	368	6.48638
L	369	7.26155
M	370	2.87638
G	371	2.36241
N	372	3.07707
Q	373	4.09414
V	374	7.11569
I	375	7.64103
W	376	7.19672
K	377	2.76345
S	378	7.77724
R	379	3.36138
D	380	5.09276
V	381	3.38172
D	382	2.84983
L	383	5.83397
V	384	5.19793
Q	385	6.19379
S	386	6.08552
A	387	7.39328
F	388	4.30293
E	389	3.65707
V	390	4.25603
L	391	4.93603
R	392	2.065
T	393	1.67034
M	394	4.04966
L	395	5.78931
P	396	3.57983
V	397	2.11017
G	398	3.11328
C	399	3.54897
V	400	4.7419
R	401	6.28621
I	402	5.68241
I	403	7.70086
P	404	1.81741
Y	405	1.81397
S	406	1.40724
S	407	0.045
Q	408	1.6631
Y	409	4.46948
E	410	2.30983
E	411	2.80569
A	412	1.95534
Y	413	2.72121
R	414	2.16379
C	415	3.9269
N	416	4.70379
F	417	7.88914
L	418	5.27172
G	419	5.48672
L	420	2.76983
S	421	1.14
P	422	2.39017
H	423	2.67379
V	424	1.51086
Q	425	3.09552
I	426	3.6269
P	427	4.05586
P	428	3.79897
H	429	3.71586
V	430	5.09259
L	431	3.95931
S	432	1.70155
S	433	1.50845
E	434	1.42517
F	435	0.574655
A	436	1.37379
V	437	3.73914
I	438	5.78362
V	439	6.42621
E	440	6.94776
V	441	5.44293
H	442	4.85586
A	443	2.01931
A	444	2.56207
A	445	1.91621
R	446	1.4219
S	447	1.6331
T	448	2.40586
L	449	1.16448
H	450	-0.0924138
P	451	1.06224
V	452	-0.354655
G	453	0.798966
A	454	0.0994828
E	455	0.162241
D	456	-1.97845
D	457	-2.28603
Q	458	-0.106897
S	459	0.842241
L	460	1.73466
S	461	1.98931
K	462	1.40121
Y	463	5.16741
E	464	5.70138
F	465	7.70103
V	466	4.53397
V	467	4.56017
T	468	0.884483
S	469	0.620172
G	470	0.776724
S	471	-0.459483
P	472	-0.045
V	473	-0.198448
A	474	-0.616552
A	475	-0.944828
D	476	1.63931
R	477	-0.641207
V	478	2.57534
G	479	2.66897
P	480	3.29345
T	481	3.75379
I	482	6.60379
L	483	5.54552
N	484	7.28638
K	485	5.39759
I	486	6.15345
E	487	6.75466
A	488	6.1931
A	489	6.25569
L	490	5.67948
T	491	2.85966
N	492	2.48793
Q	493	-0.538276
N	494	1.44948
L	495	1.67276
S	496	0.632414
V	497	1.98362
D	498	3.48724
V	499	3.34293
V	500	3.47397
D	501	4.45448
Q	502	5.08862
A	503	4.92845
L	504	4.84897
V	505	4.82259
A	506	5.36948
L	507	5.29172
K	508	4.96293
E	509	5.04086
E	510	3.98431
W	511	4.42776
M	512	4.60983
N	513	3.70138
K	514	6.41172
V	515	6.235
K	516	5.72207
V	517	5.06707
L	518	6.44983
F	519	4.49655
K	520	4.46603
F	521	3.13931
T	522	2.19724
K	523	2.11172
V	524	-2.05741
D	525	-0.903103
S	526	-0.40431
R	527	-0.133276
P	528	1.01828
K	529	1.135
E	530	0.141552
D	531	1.27741
T	532	4.69948
Q	533	2.9019
K	534	4.895
L	535	3.69155
L	536	3.93086
S	537	5.01397
I	538	3.63155
L	539	3.9519
G	540	3.22741
A	541	1.98966
S	542	4.51448
E	543	2.52638
E	544	2.24983
D	545	2.8019
N	546	4.48138
V	547	5.04276
K	548	5.93672
L	549	4.49741
L	550	4.10362
K	551	3.51845
F	552	3.19621
W	553	4.0319
M	554	1.02517
T	555	1.305
G	556	4.725
L	557	1.4731
S	558	0.490345
K	559	-0.847586
T	560	-0.415172
Y	561	-0.501207
K	562	-1.49638
S	563	-0.508621
H	564	0.203966
L	565	-0.640172
M	566	0.107241
